# Bifurcated monocyte states are predictive of mortality in severe COVID-19

**DOI:** 10.1101/2021.02.10.430499

**Authors:** Anthony R. Cillo, Ashwin Somasundaram, Feng Shan, Carly Cardello, Creg J. Workman, Georgios D. Kitsios, Ayana Ruffin, Sheryl Kunning, Caleb Lampenfeld, Sayali Onkar, Stephanie Grebinoski, Gaurav Deshmukh, Barbara Methe, Chang Liu, Sham Nambulli, Lawrence Andrews, W. Paul Duprex, Alok V. Joglekar, Panayiotis V. Benos, Prabir Ray, Anuradha Ray, Bryan J. McVerry, Yingze Zhang, Janet S. Lee, Jishnu Das, Harinder Singh, Alison Morris, Tullia C. Bruno, Dario A.A. Vignali

## Abstract

Coronavirus disease 2019 (COVID-19) caused by SARS-CoV-2 infection presents with varied clinical manifestations^1^, ranging from mild symptoms to acute respiratory distress syndrome (ARDS) with high mortality^2,3^. Despite extensive analyses, there remains an urgent need to delineate immune cell states that contribute to mortality in severe COVID-19. We performed high-dimensional cellular and molecular profiling of blood and respiratory samples from critically ill COVID-19 patients to define immune cell genomic states that are predictive of outcome in severe COVID-19 disease. Critically ill patients admitted to the intensive care unit (ICU) manifested increased frequencies of inflammatory monocytes and plasmablasts that were also associated with ARDS not due to COVID-19. Single-cell RNAseq (scRNAseq)-based deconvolution of genomic states of peripheral immune cells revealed distinct gene modules that were associated with COVID-19 outcome. Notably, monocytes exhibited bifurcated genomic states, with expression of a cytokine gene module exemplified by *CCL4* (MIP-1β) associated with survival and an interferon signaling module associated with death. These gene modules were correlated with higher levels of MIP-1β and CXCL10 levels in plasma, respectively. Monocytes expressing genes reflective of these divergent modules were also detectable in endotracheal aspirates. Machine learning algorithms identified the distinctive monocyte modules as part of a multivariate peripheral immune system state that was predictive of COVID-19 mortality. Follow-up analysis of the monocyte modules on ICU day 5 was consistent with bifurcated states that correlated with distinct inflammatory cytokines. Our data suggests a pivotal role for monocytes and their specific inflammatory genomic states in contributing to mortality in life-threatening COVID-19 disease and may facilitate discovery of new diagnostics and therapeutics.
