## Supplementary material for "Bifurcated monocyte states are predictive of mortality in severe COVID-19": Table S1

### Sheet: Table_S1_part1.21.01.26
	Healthy donor	Non-COVID ARDS	COVID-19
	N=10	N=6	N=35
Demographics
Median age (IQR)	57 (57-59)	62.5 (52.75-69.25)	65 (58-75.5)
Sex, N (%) Female	5 (50%)	3 (50%)	15 (42.9%)
Race, N (%) African American; N (%) Caucasian	0 (0%); 9 (90%)	0 (0%); 6 (100%)	11 (31.4%), 24 (68.6%)
Median BMI (IQR)	ND	29.9 (27.7-36.1)	33.8 (27.1-39.8)
History of chronic disease
Diabetes, N (%)	ND	1 (16.7%)	16 (47.1%)
COPD, N (%)	ND	0 (0%)	9 (25.7%)
Chronic renal failure, N (%)	ND	0 (0%)	5 (14.3%)
Congestive cardiac failure, N (%)	ND	2 (33.3%)	4 (11.4%)
Chronic liver disease, N (%)	ND	2 (33.3%)	0 (0%)
Immunosuppression, N (%)	ND	0 (0%)	5 (14.3%)
Alcohol use, N (%)	ND	2 (33.3%)	0 (0%)
Current/former smoker, N (%)	ND	4 (66.7%)	21 (60.0%)
Severity of Illness
Median SOFA Score (IQR)*	ND	6 (6-9)	5 (4-8)
Outcomes
Median duration mechanical ventilation (IQR), days	ND	24 (11-47)	13.5 (8.25-22.5)
30 day mortality, N (%)	ND	1 (16.7%)	8 (23.5%)
60 day mortality, N (%)	ND	2 (33.3%)	13 (37.1%)
90 day mortality, N (%)	ND	2 (33.3%)	14 (40%)
ND, not determined
*Modified SOFA score (not including the Neurologic component of SOFA scores)
