## Supplementary material for "Bifurcated monocyte states are predictive of mortality in severe COVID-19": Table S2

### Sheet: Table_S2_part1.21.01.26
	90 day mortality
	Survived	Deceased
	N=21	N=14
Demographics
Median age (IQR)	61 (58-69)	74 (65.3-78.8)
Sex, N (%) Female	8 (38.1%)	7 (50.0%)
Race, N (%) African American; N (%) Caucasian	6 (28.6%), 15 (71.4%)	5 (35.7%), 9 (64.3%)
Median BMI (IQR)	39.1 (33.5-40.8)	28.4 (26.3-32.6)
History of chronic disease
Diabetes, N (%)	12 (57.2%)	7 (50%)
COPD, N (%)	4 (19.0%)	5 (35.7%)
Chronic renal failure, N (%)	2 (9.52%)	3 (21.4%)
Congestive cardiac failure, N (%)	3 (14.3%)	1 (7.14%)
Immunosuppression, N (%)	2 (9.52%)	3 (21.4%)
Current/former smoker, N (%)	12 (57.2%)	9 (64.3%)
Severity of illness
Median SOFA Score (IQR)*	6 (4-8)	5 (4-7.5)
Therapeutic interventions
Remdesivir, N (%)	11 (52.4%)	8 (57.1%)
Convalescent plasma, N (%)	6 (28.6%)	5 (35.7%)
Glucocorticoids, N (%)	14 (66.7%)	7 (50.0%)
*Modified SOFA score (not including the Neurologic component of SOFA scores)
