## Supplementary material for "Bifurcated monocyte states are predictive of mortality in severe COVID-19": Table S3

### Sheet: Table_S3.21.01.26
		Flow cytometry	Single-cell RNAseq from PBMC			Single-cell RNAseq from ETA			Meso Scale Discovery plasma cytokines
Patient ID	Clinical group	Day 1	Day 1	Day 5	Day 10	Day 1	Day 5	Day 10	Day 1	Day 5	Day 10
ALIR_5091	COVID-19	Yes	Yes	Yes	No	Yes	No	No	Yes	Yes	No
ALIR_5092	Non-COVID ARDS	Yes	Yes	Yes	No	No	No	No	No	No	No
ALIR_5093	COVID-19	Yes	Yes	Yes	Yes	No	No	No	Yes	Yes	Yes
ALIR_5094	Non-COVID ARDS	Yes	Yes	Yes	Yes	No	No	No	No	No	No
ALIR_5095	Non-COVID ARDS	Yes	Yes	Yes	Yes	No	No	No	No	No	No
ALIR_5096	COVID-19	No	Yes	No	No	No	No	No	Yes	No	No
ALIR_5097	COVID-19	Yes	Yes	Yes	Yes	No	No	Yes	Yes	Yes	Yes
ALIR_5098	COVID-19	Yes	Yes	Yes	No	No	No	No	Yes	Yes	No
ALIR_5099	Non-COVID ARDS	Yes	Yes	Yes	No	No	No	No	No	No	No
ALIR_5100	COVID-19	Yes	Yes	Yes	Yes	No	No	No	Yes	Yes	Yes
ALIR_5102	COVID-19	Yes	Yes	Yes	Yes	No	No	Yes	Yes	Yes	Yes
ALIR_5103	COVID-19	No	No	No	No	No	No	No	Yes	No	No
ALIR_5105	COVID-19	Yes	Yes	Yes	No	No	No	No	Yes	Yes	No
ALIR_5106	COVID-19	Yes	Yes	No	No	No	No	No	Yes	No	No
ALIR_5107	COVID-19	No	Yes	Yes	Yes	No	Yes	No	Yes	Yes	Yes
ALIR_5108	COVID-19	No	Yes	Yes	No	No	No	No	Yes	Yes	No
ALIR_5109	COVID-19	Yes	Yes	No	Yes	Yes	No	No	Yes	Yes	Yes
ALIR_5110	COVID-19	No	No	No	No	No	No	No	Yes	Yes	Yes
ALIR_5111	COVID-19	No	No	No	No	No	No	No	Yes	No	No
ALIR_5113	COVID-19	No	No	No	No	No	No	No	Yes	Yes	No
ALIR_5114	COVID-19	Yes	Yes	No	No	No	No	No	Yes	No	No
ALIR_5115	COVID-19	Yes	Yes	Yes	Yes	No	No	No	Yes	Yes	Yes
ALIR_5116	COVID-19	Yes	Yes	Yes	Yes	No	No	No	Yes	Yes	Yes
ALIR_5117	COVID-19	No	Yes	No	No	Yes	No	No	Yes	No	No
ALIR_5118	COVID-19	No	Yes	Yes	Yes	No	No	No	Yes	Yes	Yes
ALIR_5120	COVID-19	No	Yes	Yes	Yes	No	No	No	Yes	Yes	Yes
ALIR_5121	COVID-19	No	Yes	Yes	Yes	No	No	No	Yes	Yes	Yes
ALIR_5125	COVID-19	No	Yes	Yes	Yes	No	No	No	Yes	Yes	Yes
ALIR_5126	COVID-19	No	Yes	Yes	Yes	No	No	No	Yes	Yes	Yes
ALIR_5127	COVID-19	Yes	No	No	No	No	No	No	Yes	Yes	No
ALIR_5129	COVID-19	Yes	No	No	No	No	No	No	No	No	No
ALIR_5265	COVID-19	Yes	No	No	No	No	No	No	No	No	No
ALIR_5266	COVID-19	No	Yes	Yes	Yes	No	No	No	No	No	No
ALIR_5306	Non-COVID ARDS	Yes	No	No	No	No	No	No	No	No	No
ALIR_5307	Non-COVID ARDS	Yes	No	No	No	No	No	No	No	No	No
ALIR_5308	COVID-19	Yes	Yes	Yes	Yes	No	No	No	No	No	No
ALIR_5309	COVID-19	Yes	No	No	No	No	No	No	No	No	No
ALIR_5310	COVID-19	Yes	Yes	Yes	Yes	No	No	No	No	No	No
ALIR_5311	COVID-19	Yes	No	No	No	No	No	No	No	No	No
ALIR_5316	COVID-19	Yes	No	No	No	No	No	No	No	No	Yes
ALIR_5318	COVID-19	No	No	No	No	No	No	No	Yes	No	No
HD_1	Healthy donor	Yes	Yes	No	No	No	No	No	No	No	No
HD_2	Healthy donor	Yes	Yes	No	No	No	No	No	No	No	No
HD_3	Healthy donor	Yes	Yes	No	No	No	No	No	No	No	No
HD_4	Healthy donor	Yes	Yes	No	No	No	No	No	No	No	No
HD_5	Healthy donor	Yes	Yes	No	No	No	No	No	No	No	No
HD_6	Healthy donor	Yes	Yes	No	No	No	No	No	No	No	No
HD_7	Healthy donor	Yes	Yes	No	No	No	No	No	No	No	No
HD_8	Healthy donor	Yes	Yes	No	No	No	No	No	No	No	No
HD_9	Healthy donor	Yes	Yes	No	No	No	No	No	No	No	No
HD_10	Healthy donor	Yes	Yes	No	No	No	No	No	No	No	No
