## Supplementary Data S5 for "Bifurcated monocyte states are predictive of mortality in severe COVID-19"

### Sheet: monocytes_day1_day5_module_corr
Day 5 monocyte module	Day 1 monocyte module	Spearman's rho
Mono_cells_NOC2L.Day5	Mono_cells_NOC2L.Day1	0.927273
Mono_cells_KIF22.Day5	Mono_cells_PDE6H.Day1	0.90303
Mono_cells_CBFB.Day5	Mono_cells_NOC2L.Day1	0.878788
Mono_cells_DR1.Day5	Mono_cells_NOC2L.Day1	0.854545
Mono_cells_TSN.Day5	Mono_cells_NOC2L.Day1	0.818182
Mono_cells_E2F4.Day5	Mono_cells_NOC2L.Day1	0.806061
Mono_cells_ASH2L.Day5	Mono_cells_NOC2L.Day1	0.793939
Mono_cells_ATF6.Day5	Mono_cells_NOC2L.Day1	0.793939
Mono_cells_LARP4.Day5	Mono_cells_NOC2L.Day1	0.793939
Mono_cells_TSNAX.Day5	Mono_cells_NOC2L.Day1	0.793939
Mono_cells_TSC22D4.Day5	Mono_cells_NOC2L.Day1	0.769697
Mono_cells_UBTF.Day5	Mono_cells_NOC2L.Day1	0.769697
Mono_cells_ZBED1.Day5	Mono_cells_NOC2L.Day1	0.769697
Mono_cells_GABPA.Day5	Mono_cells_NOC2L.Day1	0.757576
Mono_cells_TMEM33.Day5	Mono_cells_NOC2L.Day1	0.757576
Mono_cells_UTP18.Day5	Mono_cells_NOC2L.Day1	0.757576
Mono_cells_GTF2F1.Day5	Mono_cells_NOC2L.Day1	0.745455
Mono_cells_HDAC2.Day5	Mono_cells_NOC2L.Day1	0.745455
Mono_cells_KDM2A.Day5	Mono_cells_NOC2L.Day1	0.745455
Mono_cells_TRPS1.Day5	Mono_cells_NOC2L.Day1	0.733333
Mono_cells_HMG20B.Day5	Mono_cells_NOC2L.Day1	0.721212
Mono_cells_POLR2A.Day5	Mono_cells_NOC2L.Day1	0.721212
Mono_cells_SMARCC1.Day5	Mono_cells_NOC2L.Day1	0.721212
Mono_cells_SSRP1.Day5	Mono_cells_NOC2L.Day1	0.721212
Mono_cells_RBM22.Day5	Mono_cells_NOC2L.Day1	0.709091
Mono_cells_IVD.Day5	Mono_cells_NOC2L.Day1	0.69697
Mono_cells_PHF21A.Day5	Mono_cells_NOC2L.Day1	0.69697
Mono_cells_REST.Day5	Mono_cells_NOC2L.Day1	0.69697
Mono_cells_SMARCC2.Day5	Mono_cells_NOC2L.Day1	0.69697
Mono_cells_ZNF131.Day5	Mono_cells_PDE6H.Day1	0.69697
Mono_cells_MLXIP.Day5	Mono_cells_NOC2L.Day1	0.684848
Mono_cells_MED30.Day5	Mono_cells_PDE6H.Day1	0.660606
Mono_cells_SOX4.Day5	Mono_cells_PDE6H.Day1	0.636364
Mono_cells_CLK1.Day5	Mono_cells_PDE6H.Day1	0.612121
Mono_cells_RLF.Day5	Mono_cells_PDE6H.Day1	0.612121
Mono_cells_KLF11.Day5	Mono_cells_NOC2L.Day1	0.575758
Mono_cells_ZBTB11.Day5	Mono_cells_PDE6H.Day1	0.575758
Mono_cells_ZNF76.Day5	Mono_cells_PDE6H.Day1	0.575758
Mono_cells_DDIT3.Day5	Mono_cells_PDE6H.Day1	0.563636
Mono_cells_KLF7.Day5	Mono_cells_PDE6H.Day1	0.551515
Mono_cells_TRMT1.Day5	Mono_cells_PDE6H.Day1	0.551515
Mono_cells_EGR2.Day5	Mono_cells_PDE6H.Day1	0.539394
Mono_cells_HIST1H2BN.Day5	Mono_cells_PDE6H.Day1	0.539394
Mono_cells_ZNF791.Day5	Mono_cells_PDE6H.Day1	0.539394
Mono_cells_ARNT.Day5	Mono_cells_PDE6H.Day1	0.527273
Mono_cells_CTBP1.Day5	Mono_cells_PDE6H.Day1	0.527273
Mono_cells_GTPBP1.Day5	Mono_cells_PDE6H.Day1	0.527273
Mono_cells_ZBED6.Day5	Mono_cells_PDE6H.Day1	0.527273
Mono_cells_MZF1.Day5	Mono_cells_PDE6H.Day1	0.50303
Mono_cells_DHX36.Day5	Mono_cells_PDE6H.Day1	0.490909
Mono_cells_DNAJC21.Day5	Mono_cells_PDE6H.Day1	0.490909
Mono_cells_BCL11A.Day5	Mono_cells_PDE6H.Day1	0.478788
Mono_cells_PPP1R10.Day5	Mono_cells_PDE6H.Day1	0.478788
Mono_cells_PURA.Day5	Mono_cells_PDE6H.Day1	0.442424
Mono_cells_ZNF429.Day5	Mono_cells_PDE6H.Day1	0.442424
Mono_cells_ZBTB16.Day5	Mono_cells_PDE6H.Day1	0.430303
Mono_cells_KLF5.Day5	Mono_cells_PDE6H.Day1	0.406061
Mono_cells_TSN.Day5	Mono_cells_PDE6H.Day1	-0.418182
Mono_cells_HMG20B.Day5	Mono_cells_PDE6H.Day1	-0.430303
Mono_cells_DR1.Day5	Mono_cells_PDE6H.Day1	-0.490909
Mono_cells_CTBP1.Day5	Mono_cells_NOC2L.Day1	-0.50303
Mono_cells_E2F4.Day5	Mono_cells_PDE6H.Day1	-0.515152
Mono_cells_UTP18.Day5	Mono_cells_PDE6H.Day1	-0.539394
Mono_cells_CBFB.Day5	Mono_cells_PDE6H.Day1	-0.551515
Mono_cells_KLF7.Day5	Mono_cells_NOC2L.Day1	-0.575758
Mono_cells_ZNF652.Day5	Mono_cells_NOC2L.Day1	-0.6
Mono_cells_ZNF324.Day5	Mono_cells_NOC2L.Day1	-0.69697
Mono_cells_NOC2L.Day5	Mono_cells_PDE6H.Day1	-0.69697
Mono_cells_KIF22.Day5	Mono_cells_NOC2L.Day1	-0.709091
Mono_cells_ZBTB16.Day5	Mono_cells_NOC2L.Day1	-0.709091
Mono_cells_KLF5.Day5	Mono_cells_NOC2L.Day1	-0.733333
Mono_cells_SUZ12.Day5	Mono_cells_NOC2L.Day1	-0.769697
Mono_cells_ZBTB11.Day5	Mono_cells_NOC2L.Day1	-0.781818
Mono_cells_EGR2.Day5	Mono_cells_NOC2L.Day1	-0.793939
Mono_cells_ZBED6.Day5	Mono_cells_NOC2L.Day1	-0.806061
Mono_cells_CLK1.Day5	Mono_cells_NOC2L.Day1	-0.818182
Mono_cells_DHX36.Day5	Mono_cells_NOC2L.Day1	-0.818182
Mono_cells_MZF1.Day5	Mono_cells_NOC2L.Day1	-0.818182
Mono_cells_ZNF429.Day5	Mono_cells_NOC2L.Day1	-0.818182
Mono_cells_DNAJC21.Day5	Mono_cells_NOC2L.Day1	-0.830303
Mono_cells_PURA.Day5	Mono_cells_NOC2L.Day1	-0.830303
Mono_cells_ARNT.Day5	Mono_cells_NOC2L.Day1	-0.842424
Mono_cells_PPP1R10.Day5	Mono_cells_NOC2L.Day1	-0.842424
Mono_cells_GTPBP1.Day5	Mono_cells_NOC2L.Day1	-0.854545
Mono_cells_DDIT3.Day5	Mono_cells_NOC2L.Day1	-0.878788
Mono_cells_HIST1H2BN.Day5	Mono_cells_NOC2L.Day1	-0.878788
Mono_cells_ZNF791.Day5	Mono_cells_NOC2L.Day1	-0.878788
Mono_cells_KLF11.Day5	Mono_cells_PDE6H.Day1	-0.878788
Mono_cells_RLF.Day5	Mono_cells_NOC2L.Day1	-0.890909
Mono_cells_TRMT1.Day5	Mono_cells_NOC2L.Day1	-0.890909
Mono_cells_BCL11A.Day5	Mono_cells_NOC2L.Day1	-0.90303
Mono_cells_ZNF76.Day5	Mono_cells_NOC2L.Day1	-0.90303
Mono_cells_ZNF131.Day5	Mono_cells_NOC2L.Day1	-0.927273
Mono_cells_MED30.Day5	Mono_cells_NOC2L.Day1	-0.939394
Mono_cells_SOX4.Day5	Mono_cells_NOC2L.Day1	-0.963636
